# The endosomal protein sorting nexin 4 is a novel synaptic protein

**DOI:** 10.1101/860940

**Authors:** Sonia Vazquez-Sanchez, Miguel A. Gonzalez-Lozano, Alexarae Walfenzao, Ka Wan Li, Jan R.T. van Weering

## Abstract

Sorting nexin 4 (SNX4) is an evolutionary conserved protein that mediates recycling from the endosomes back to the plasma membrane in yeast and mammalian cells. SNX4 is expressed in the brain, but its neuronal localization and function have not been addressed. Using a new antibody, endogenous neuronal SNX4 co-localized with both early and recycling endosomes, similar to the reported localization of SNX4 in non-neuronal cells. Neuronal SNX4 was accumulated in synapses, and immuno-electron microscopy revealed that SNX4 was predominantly localized to presynaptic terminals. Acute depletion of neuronal SNX4 using independent shRNAs did not affect the levels of the canonical SNX4-cargo transferrin receptor. Explorative mass spectrometry showed that each SNX4-targetted shRNA resulted in a reproducible and distinct proteome and that synaptic communication-related proteins were downregulated upon expression of the three shRNAs. The identification of SNX4 as a novel synaptic protein indicates a selective demand for SNX4 dependent sorting in synapses.
