## Supplemental table 1 for "The endosomal protein sorting nexin 4 is a novel synaptic protein"

### Sheet: SupplemetaryTable S1
														Supplementary Table S1: Summary of the mean, SEM, n/N numbers and statistics of measured variables in the study
							Figure	Meassured variable	Group	Mean ± SEM	n/N	Statistics	p-value
							1c		Control	1.00 ± 0.15	7	H = 23.31, p=0.0055
									shSNX4-1	0.31 ± 0.08	3		> 0.9999
									shSNX4-2	0.28 ± 0.13	3		0.616
								(SNX4/Actin)/Control	shSNX4-3	0.41 ± 0.22	3		> 0.9999
									shSNX4-1+R1	1.37 ± 0.51	3		> 0.9999
									shSNX4-2+R2	1.99 ± 0.24	3		0.3567
									shSNX4-3+R3	1.27 ± 0.26	3		> 0.9999
							1e		Control	1.00 ± 0.02	63/4	H = 24.46 p=0.0004
									shSNX4-1	1.04 ± 0.07	49/3		> 0.9999
									shSNX4-2	1.08 ± 0.03	43/3		> 0.9999
								Synaptophysin (a.u.)/Control	shSNX4-3	0.76 ± 0.05	39/3		0.0649
									shSNX4-1+R1	0.86± 0.09	40/3		> 0.9999
									shSNX4-2+R2	1.00 ± 0.05	37/3		> 0.9999
									shSNX4-3+R3	0.77 ± 0.10	38/3		0.2651
							1f		Control	1.00 ± 0.03	63/4	H = 189.81 p<0.0001
									shSNX4-1	0.61 ± 0.03	49/3		< 0.0001
									shSNX4-2	0.52 ± 0.02	43/3		< 0.0001
								SNX4(a.u.)/Control	shSNX4-3	0.35 ± 0.02	39/3		< 0.0001
									shSNX4-1+R1	1.40 ± 0.10	40/3		0.5914
									shSNX4-2+R2	1.35 ± 0.08	37/3		0.2777
									shSNX4-3+R3	0.86 ± 0.06	38/3		0.1447
							1	SNX4 in synaptophsyin (a.u.) /Control	Control	1.00 ± 0.03	63/4	H = 142.92 p<0.0001
									shSNX4-1	0.70 ± 0.04	49/3		0.0003
									shSNX4-2	0.48 ± 0.01	43/3		< 0.0001
									shSNX4-3	0.61 ± 0.03	39/3		< 0.0001
									shSNX4-1+R1	2.18 ± 0.28	40/3		> 0.9999
									shSNX4-2+R2	1.45 ± 0.11	37/3		0.1275
									shSNX4-3+R3	2.13 ± 0.24	38/3		0.4394
							2b	Rab5 (a.u)/Control	Control	1.00 ± 0.03	39/3	U = 430.0, p=0.0013
									shSNX4-2	0.81 ± 0.03	42/3
							2	SNX4 (a.u)/Control	Control	1.00 ± 0.05	39/3	U = 120.0, p<0.0001
									shSNX4-2	0.50 ± 0.02	42/3
							2c	Pearson's Rab5 and SNX4	Control	0.58 ± 0.01	39/3	U = 209.5, p<0.0001
									shSNX4-2	0.41 ± 0.01	42/3
							2	Mander's M1 Rab5 in SNX4	Control	0.51 ± 0.02	39/3	U = 255.5, p<0.0001
									shSNX4-2	0.29 ± 0.01	42/3
								Mander's M2 SNX4 in Rab5	Control	0.64 ± 0.01	39/3	U = 413.0 p<0.0001
									shSNX4-2	0.54 ± 0.01	42/3
							2e	Rab11 (a.u)/Control	Control	1.00 ± 0.02	39/3	U = 538.0, p=0.2194
									shSNX4-2	0.93 ± 0.04	37/3
							2	SNX4 (a.u)/Control	Control	1.00 ± 0.02	39/3	U = 222.0, p<0.0001
									shSNX4-2	0.73 ± 0.04	37/3
							2f	Pearson's Rab11 and SNX4	Control	0.45 ± 0.01	34/3	U = 195.0, p<0.0001
									shSNX4-2	0.31 ± 0.01	37/3
							2	Mander's M1 Rab11 in SNX4	Control	0.39 ± 0.01	39/3	U = 121.0, p<0.0001
									shSNX4-2	0.18 ± 0.01	37/3
								Mander's M2 SNX4 in Rab11	Control	0.49 ± 0.01	39/3	U = 444.5, p<0.0333
									shSNX4-2	0.42 ± 0.03	37/3
							4b	Pearson's Syph-1 and SNX4	Control	0.71 ± 0.01	36/3	U = 153.0, p<0.0001
									shSNX4-2	0.55 ± 0.01	36/3
							4	Mander's M1 Syph-1 in SNX4	Control	0.63 ± 0.01	35/3	t=6.128,df=69, p<0.0001
									shSNX4-2	0.48 ± 0.02	36/3
								Mander's M2 SNX4 in Syph-1	Control	0.64 ± 0.02	36/3	t=2.873,df=71, p<0.0001
									shSNX4-2	0.52 ± 0.02	37/3
							4	SNX4 (a.u)/Control	Control	1.00 ± 0.04	36/3	t=5.686,df=70, p<0.0001
									shSNX4-2	0.68 ± 0.03	36/3
							4c	(PSD95/TCE) / HC	P2	4.23 ± 0.93	3
									M	0.52 ± 0.26	3
									SyS	1.15 ± 0.79	3
									SyM	1.00 ± 0.60	3
									PSD	13.64 ± 8.55	3
							4d	(SNX4/TCE) / HC	P2	0.82 ± 0.41	3
									M	0.75 ± 0.18	3
									SyS	1.39 ± 0.66	3
									SyM	2.24 ± 1.73	3
									PSD	0.02 ± 0.02	3
							4e	(VAMP2/TCE) / HC	P2	1.18 ± 0.12	3
									M	1.26 ± 0.08	3
									SyS	1.47 ± 0.10	3
									SyM	1.64 ± 0.16	3
									PSD	0.14 ± 0.01	3
							g	# gold particles	T	1.69 ± 0.17	46/3
									PSD	0.63 ± 0.16	46/3
							5b	Relative TfR	Control	0.99 ± 0.10	7	H = 4.01, p=0.2776
									shSNX4-1	0.60 ± 0.16	3
									shSNX4-2	0.89 ± 0.14	4
									shSNX4-3	0.76 ± 0.36	2
							5c	Relative SNX4	Control	0.96 ± 0.03	4	H = 8.12, p=0.0155
									shSNX4-1	0.32 ± 0.10	3		0.2316
									shSNX4-2	0.15 ± 0.07	3		0.0264
									shSNX4-3	0.26 ± < 0.01	2		0.1591
							5e	Mander's Rab11 in Syph-1	Control	0.61 ± 0.02	20/2	F(3,74) = 1.43, p=0.0003
									shSNX4-1	0.53 ± 0.02	20/2		0.0885
									shSNX4-2	0.64 ± 0.02	19/2		0.3692
									shSNX4-3	0.49 ± 0.03	19/2		0.0047
							S2	SNX4/actin	cerebelum	0.75 ± 0.46	3
									cortex	0.68 ± 0.37	3
									hippocampus	0.38 ± 0.16	3
									prefrontalcortex	0.25 ± 0.24	2
									hypothalamus	0.50 ± 0.40	2
									striatum	0.35 ± 0.15	3
									olfactory bulb	0.17 ± 0.05	3
								Pearson's VGluT1 and SNX4	Control	0.46 ± 0.29	35/3	t=6.61,df=66, p<0.0001
									shSNX4-2	0.29 ± 0.02	33/3
								Mander's M1 VGluT1 in SNX4	Control	0.57 ± 0.02	35/3	U = 230.0, p<0.0001
									shSNX4-2	0.39 ± 0.02	33/3
								Mander's M2 SNX4 in VGluT1	Control	0.23 ± 0.01	35/3	U = 211.5, p<0.0001
									shSNX4-2	0.13 ± 0.01	33/3
