## Supplemental table 2 for "The endosomal protein sorting nexin 4 is a novel synaptic protein"

### Sheet: Supplemetary Table S5
									Supplementary Table S5: Primary antibodies specifications and concentrations.
			Protein	Company	Catalog number	WB	ICC	iEM
			Actin	Chemicon	MAB1501	1 : 10000
			Bassoon	Enzo Life Science	SAP7F407		1 : 500
			MAP2	Abcam	ab5392		1 : 20000
			PSD95	SynapticSystems	124 011	1 : 1000
			Rab11	BD Transduction lab	610656		1 : 200
			Rab5	Transduction labs	610281		1 : 50
			SNX4	SynapticSystems	392 003	1 : 1000	1 : 500	1 : 100
			SNX4	Santa Cruz	sc-271403	1 : 500
			SNX4	Sigma	HPA005709	1 : 500
			Synaptophysin-1	SynapticSystems	1011004		1 : 1000
			Tranferrin receptor	Zymed	136800	1: 1000
			VAMP2/synaptobrevin	SynapticSystems	104 211	1 : 5000
			VGluT1	Millipore	AB5905		1 : 5000
